# Reconstruction of Contemporary Human Stem Cell Dynamics with Oscillatory Molecular Clocks

**DOI:** 10.1101/2021.03.15.435426

**Authors:** Calum Gabbutt, Ryan O Schenck, Dan Weisenberger, Christopher Kimberley, Alison Berner, Jacob Househam, Eszter Lakatos, Mark Robertson-Tessi, Isabel Martin, Roshani Patel, Sue Clark, Andrew Latchford, Christopher Barnes, Simon J Leedham, Alexander RA Anderson, Trevor A Graham, Darryl Shibata

## Abstract

Molecular clocks record cellular ancestry. However, currently used clocks ‘tick too slowly’ to measure the short-timescale dynamics of cellular renewal in adult tissues. Here we develop ‘rapidly oscillating DNA methylation clocks’ where ongoing (de)methylation causes the clock to ‘tick-tock’ back-and-forth between methylated and unmethylated states like a pendulum. We identify oscillators using standard methylation arrays and develop a mathematical modelling framework to quantitatively measure human adult stem cell dynamics from these data. Small intestinal crypts were inferred to contain slightly more stem cells than colon (6.5 ± 1.0 vs 5.8 ± 1.7 stem cells/crypt) with slower stem cell replacement in small intestine (0.79 ± 0.5 vs 1.1 ± 0.8 replacements/stem cell/year). Germline *APC* mutation increased the number of replacements per crypt (13.0 ± 2.4 replacements/crypt/year vs 6.9 ± 4.6 for healthy colon). In blood, we measure rapid expansion of acute leukaemia and slower growth of chronic disease. Rapidly oscillating molecular clocks are a new methodology to quantitatively measure human somatic cell dynamics.
