## Supplementary material for "Reconstruction of Contemporary Human Stem Cell Dynamics with Oscillatory Molecular Clocks": Table 1

samplename	patient	age	location	sex	disease	cancer
A14	A	76	Small Intestine	M	-	CRC
A15	A	76	Small Intestine	M	-	CRC
A6	A	76	Small Intestine	M	-	CRC
A6-2	A	76	Small Intestine	M	-	CRC
KS22	KS	17	Small Intestine	F	-	-
KS24	KS	17	Small Intestine	F	-	-
KS25	KS	17	Small Intestine	F	-	-
KS26	KS	17	Small Intestine	F	-	-
E1	E	58	Small Intestine	F	-	CRC
E2	E	58	Small Intestine	F	-	CRC
E3	E	58	Small Intestine	F	-	CRC
E5	E	58	Small Intestine	F	-	CRC
F6	F	46	Small Intestine	F	-	ovarianCA
F7	F	46	Small Intestine	F	-	ovarianCA
F9	F	46	Small Intestine	F	-	ovarianCA
F10	F	46	Small Intestine	F	-	ovarianCA
M5	M	27	Small Intestine	F	IBD	-
M7	M	27	Small Intestine	F	IBD	-
M8	M	27	Small Intestine	F	IBD	-
M9	M	27	Small Intestine	F	IBD	-
BS10	BS	67	Small Intestine	F	-	pancreaticCA
BS8	BS	67	Small Intestine	F	-	pancreaticCA
BSs6	BS	67	Small Intestine	F	-	pancreaticCA
BSs7	BS	67	Small Intestine	F	-	pancreaticCA
N1	N	75	Small Intestine	F	-	CRC
N2	N	75	Small Intestine	F	-	CRC
N3	N	75	Small Intestine	F	-	CRC
N4	N	75	Small Intestine	F	-	CRC
CE19	CE	77	Colon	F	-	CRC
CE20	CE	77	Colon	F	-	CRC
CE21	CE	77	Colon	F	-	CRC
CE18	CE	77	Colon	F	-	CRC
EAN10	EAN	59	Colon	M	-	CRC
EAN11	EAN	59	Colon	M	-	CRC
EAN12	EAN	59	Colon	M	-	CRC
EAN9	EAN	59	Colon	M	-	CRC
KC27	KS	17	Colon	F	-	-
KC28	KS	17	Colon	F	-	-
KC29	KS	17	Colon	F	-	-
KC30	KS	17	Colon	F	-	-
KN4	KN	50	Colon	M	-	adenoma
KN5	KN	50	Colon	M	-	adenoma
KN6	KN	50	Colon	M	-	adenoma
KN2	KN	50	Colon	M	-	adenoma
NA10	NA	75	Colon	F	-	CRC
NA5	NA	75	Colon	F	-	CRC
NA6	NA	75	Colon	F	-	CRC
O5	O	17	Colon	M	-	CRC
O6	O	17	Colon	M	-	CRC
O7	O	17	Colon	M	-	CRC
O8	O	17	Colon	M	-	CRC
PA2	PA	24	Colon	F	-	-
PA3	PA	24	Colon	F	-	-
PA4	PA	24	Colon	F	-	-
PA5	PA	24	Colon	F	-	-
CD4	CD	82	Colon	F	-	CRC
CD5	CD	82	Colon	F	-	CRC
CD16	CD	82	Colon	F	-	CRC
CD17	CD	82	Colon	F	-	CRC
CB1	CB	35	Colon	M	AFAP	-
CB2	CB	35	Colon	M	AFAP	-
CB4	CB	35	Colon	M	AFAP	-
CB5	CB	35	Colon	M	AFAP	-
CG1	CG	22	Colon	M	FAP	-
CG2	CG	22	Colon	M	FAP	-
CG4	CG	22	Colon	M	FAP	-
CG5	CG	22	Colon	M	FAP	-
FA1	FA	19	Colon	F	FAP	-
FA2	FA	19	Colon	F	FAP	-
FA4	FA	19	Colon	F	FAP	-
FA5	FA	19	Colon	F	FAP	-
UAGB11	UAG	56	Endometrium	F	-	-
UAGM13	UAG	56	Endometrium	F	-	-
UAGW14	UAG	56	Endometrium	F	-	-
UAGW15	UAG	56	Endometrium	F	-	-
UHL13	UH	17	Endometrium	F	-	-
UHL14	UH	17	Endometrium	F	-	-
UH15	UH	17	Endometrium	F	-	-
UH16	UH	17	Endometrium	F	-	-
UT19	UT	85	Endometrium	F	-	-
UT21	UT	85	Endometrium	F	-	-
UTL22	UT	85	Endometrium	F	-	-
UTL23	UT	85	Endometrium	F	-	-
UAHB16	UAH	55	Endometrium	F	-	-
UAHB17	UAH	55	Endometrium	F	-	-
UAHB18	UAH	55	Endometrium	F	-	-
UAHB20	UAH	55	Endometrium	F	-	-
UF11	UF	38	Endometrium	F	-	-
UF13	UF	38	Endometrium	F	-	-
UF14	UF	38	Endometrium	F	-	-
UF15	UF	38	Endometrium	F	-	-
UQ25	UQ	42	Endometrium	F	-	-
UQ22	UQ	42	Endometrium	F	-	-
UQ23	UQ	42	Endometrium	F	-	-
UQ24	UQ	42	Endometrium	F	-	-
UR1	UR	32	Endometrium	F	-	-
UR3	UR	32	Endometrium	F	-	-
UR4	UR	32	Endometrium	F	-	-
UR28	UR	32	Endometrium	F	-	-
US16	US	33	Endometrium	F	-	-
US17	US	33	Endometrium	F	-	-
US20	US	33	Endometrium	F	-	-
US29	US	33	Endometrium	F	-	-
